# Mechanisms of phosphatidylserine influence on viral production: a computational model of Ebola virus matrix protein assembly

**DOI:** 10.1101/2021.07.22.453424

**Authors:** Xiao Liu, Ethan J. Pappas, Monica L. Husby, Balindile B. Motsa, Robert V. Stahelin, Elsje Pienaar

**Author notes:** Co-first authors (Xiao Liu, Ethan J. Pappas). Indiana University School of Medicine (Ethan J. Pappas).

## Abstract

Ebola virus (EBOV) infections continue to pose a global public health threat, with high mortality rates and sporadic outbreaks in Central and Western Africa. A quantitative understanding of the key processes driving EBOV assembly and budding could provide valuable insights to inform drug development. Here we used a computational model to evaluate EBOV matrix assembly. Our model focused on the assembly kinetics of VP40, the matrix protein in EBOV, and its interaction with phosphatidylserine (PS) in the host cell membrane. Human cells transfected with VP40-expressing plasmids are capable of producing virus-like particles (VLPs) that closely resemble EBOV virions. We used data from this in vitro VP40 system to calibrate our computational model. PS levels in the host cell membrane had been shown to affect VP40 dynamics as well as VLP production through recruiting VP40 dimers to plasma membrane inner leaflet. Our computational results indicated that PS may have direct influence on VP40 filament growth and affect multiple steps in the assembly and budding of VP40 VLPs. We also proposed that the assembly of VP40 filaments may follow the nucleation-elongation theory where initialization and oligomerization of VP40 are two separate and distinct steps in the assembly process. This work illustrated how computational and experimental approaches can be combined to allow for additional analysis and hypothesis generation. Our findings advanced understanding of the molecular process of EBOV assembly and budding processes and may help the development of new EBOV treatments targeting VP40 matrix assembly.
