## Supporting information (Table S14-S17) for "Mechanisms of phosphatidylserine influence on viral production: a computational model of Ebola virus matrix protein assembly"

### Sheet: Table S14
Cost -rank	Initial guess									Calibrated value									cost
	k1	k2'	k3	k4	k4,1'	r1	k5	y	x	k1	k2'	k3	k4	k4,1'	r1	k5	y	x
1	0.00493415	5.31197e-06	1.80225e-06	0.00016721	2.31659	9.18022	0.000606492	3.77921	1.89972	0.0049981	2.26424e-05	2.91951e-06	0.000718378	0.0837735	12.0392	3.13686e-05	4.12918	2.22149	40.189
2	0.000872118	2.95103e-06	2.79013e-05	0.00225609	0.624673	3.32998	0.000511174	5.62507	0.15878	0.00391637	1.4996e-05	1.77387e-06	0.00102021	0.0712832	2.5914	3.25792e-05	6.99943	0.253713	41.8971
3	0.00319814	0.000101931	2.30651e-05	0.00429556	0.138857	7.58194	3.49541e-05	5.40585	1.09111	0.00316107	0.000101619	2.30068e-05	0.00420375	0.10674	5.5886	3.49119e-05	4.91348	1.59481	44.8101
4	0.00215194	1.67781e-05	2.16893e-06	0.00032701	0.78861	5.4301	9.5212e-05	5.77437	2.11378	0.00218224	1.67322e-05	2.22828e-06	0.000844645	0.0735816	5.15829	0.000131931	5.89103	0.787218	46.4433
5	0.000257286	6.12153e-05	5.43229e-06	0.000914836	0.148397	12.2928	7.95211e-05	4.30471	0.36432	0.000252172	6.08027e-05	5.45627e-06	0.000909061	0.148305	9.24269	2.548e-05	4.30584	0.371621	49.5885
6	0.000217171	4.03892e-05	2.56218e-06	0.00880113	0.0727116	5.88523	4.0956e-05	5.88023	1.55588	0.00499995	3.42979e-05	2.03998e-05	0.0057419	0.509398	19.3678	3.37457e-05	5.09585	1.00114	51.3077
7	0.000113352	0.000114768	2.49435e-05	0.000153029	0.174848	8.06569	0.000394668	6.86356	2.32825	6.57894e-05	0.00010116	2.03463e-05	0.00651841	0.254911	11.9709	8.92714e-06	6.0159	0.925301	51.6444
8	0.00133564	5.50482e-05	6.89874e-06	0.000611002	0.122179	4.96243	6.3643e-05	6.29556	2.26073	0.00124498	6.60158e-05	5.98921e-06	0.00157459	0.144135	5.7288	6.12304e-05	6.99697	2.10428	52.2193
9	0.0015309	6.55651e-05	2.37194e-06	0.00599812	5.13008	0.82087	0.000413635	6.36975	2.14877	0.00104559	4.29845e-05	6.98736e-05	0.00437048	0.0900146	2.18855	0.000188155	3.79131	0.865975	52.6102
10	0.000377397	2.0067e-05	2.95017e-06	0.000758529	0.351254	16.4321	7.282e-05	6.44357	2.82705	5.28797e-05	3.3765e-05	4.62291e-06	0.00213099	0.384965	16.3046	7.32285e-06	5.65051	2.90857	57.096
11	0.00363096	0.000143664	1.60826e-06	0.0010182	0.0861577	4.20364	0.00022372	5.071	0.787704	0.00499317	0.000146899	2.94495e-06	0.00106189	0.085778	6.61518	0.00026126	4.5446	1.25754	60.1378
12	0.000235406	9.35496e-05	3.5704e-06	0.000262301	0.110089	1.48448	7.94659e-06	4.16087	1.82478	0.00324801	9.19575e-05	7.28439e-07	0.000262885	0.092988	13.0806	9.57795e-06	4.55168	1.80826	61.2133
13	0.00315078	0.000219497	2.76934e-05	0.00456741	3.31813	6.72776	0.000233515	5.48229	1.52997	0.00499297	0.000141544	2.50232e-05	0.00491698	0.077143	5.60194	0.000310033	6.65018	0.19458	71.0177
14	0.00245503	9.19142e-06	4.50135e-05	0.000204221	0.211763	14.7512	0.000118736	6.77663	1.2063	0.00157882	1.62862e-05	3.3109e-05	0.000333032	0.126884	19.9998	0.000104348	3.13933	0.0039829	79.1842
15	8.55994e-05	6.38196e-06	2.06885e-06	0.00514688	0.489739	0.524578	0.000462786	6.71678	0.638233	5.02882e-05	1.54302e-05	6.97551e-05	0.00324706	0.106404	0.600732	0.000446123	4.72288	0.0680187	87.32
16	0.000393198	5.01018e-06	4.70251e-06	0.00687337	0.116611	0.577822	4.51065e-05	6.98179	3.29315	0.000394326	1.32045e-05	6.96806e-05	0.00672902	0.125106	0.579685	0.000174538	6.53623	1.98198e-05	87.5889
17	9.03576e-05	6.21592e-06	1.44362e-05	0.00132743	0.269554	1.64026	1.82708e-05	4.82248	0.405854	8.96901e-05	5.31932e-06	1.42969e-05	0.00254627	0.262328	1.56417	4.00735e-05	4.66507	3.31888	87.8006
18	0.00455753	0.000187555	2.01495e-05	0.00025509	0.240555	1.29575	0.000157234	4.27746	2.57791	0.005	7.57866e-05	6.99967e-05	0.0149978	0.271546	1.23052	8.44917e-05	4.46665	2.2977	96.8702
19	0.0017341	3.50005e-06	1.48389e-06	0.00121721	0.083195	0.896781	1.28787e-05	5.27465	2.75084	0.00177403	3.35038e-06	6.98701e-05	0.0011784	0.0829471	0.874693	0.000699386	4.75566	0.0194666	110.443
20	7.39487e-05	2.64808e-06	4.21322e-06	0.00554534	1.49773	13.6436	0.000694652	3.64618	2.52659	0.000176845	0.000150555	6.99983e-05	0.0149548	0.12771	4.24614	0.000545843	4.45312	2.21697	114.019
21	0.00383825	0.000149608	9.38531e-06	0.000544849	1.63076	0.479511	0.000107151	5.223	0.0411657	5.93308e-05	8.60875e-06	7.71727e-07	0.000211936	0.0700929	0.63596	0.000698336	4.95499	0.0053085	118.907
22	9.69557e-05	2.56115e-05	1.54916e-05	0.0114375	0.183453	0.264725	1.08707e-05	3.23934	0.937948	5.03327e-05	1.52038e-05	4.22924e-05	0.0149435	0.0717232	0.666286	9.43278e-05	4.81131	0.0106756	119.141
23	0.00118562	4.62385e-06	1.80973e-05	0.00379488	0.330188	0.960872	1.68073e-05	3.60242	0.293948	0.00179815	1.25248e-05	6.96398e-05	0.0149553	0.26402	1.22661	3.58116e-05	3.65677	0.252527	132.577
24	0.000278565	0.000244333	1.273e-05	0.00358271	0.459339	6.19914	0.000579441	6.16584	2.4241	0.000197529	0.000249728	1.19789e-05	0.00322696	1.29237	16.1462	8.60836e-06	4.94982	1.93149	145.334
25	0.00192619	2.20931e-05	7.04603e-06	0.00249781	0.377626	0.454409	3.33431e-05	6.6114	0.129894	0.000612591	1.9497e-05	6.99965e-05	0.0108908	0.312709	1.65773	3.26507e-05	3	0.00101563	150.003
26	0.000619793	0.000128824	1.16502e-05	0.00808971	1.02475	10.7013	6.84615e-05	3.86836	0.802316	0.000619799	0.000128824	1.16502e-05	0.00809017	1.03215	10.7039	6.84616e-05	3.87025	0.803994	165.492
27	0.00218569	6.95575e-05	4.97571e-05	0.0132301	2.4164	18.0354	3.72098e-05	3.54872	1.18088	0.00218569	6.95575e-05	4.97571e-05	0.0132301	2.41656	18.0354	3.72098e-05	3.54871	1.18085	187.072
28	5.82714e-05	3.1412e-06	4.25408e-05	0.00283818	1.77435	0.672633	1.53314e-05	4.50494	0.581134	0.0049285	1.74876e-05	3.83583e-05	0.00532201	1.65958	20	1.49161e-05	3.00258	0.315811	187.267
29	0.00055403	1.2528e-05	7.26582e-07	0.0003629	0.412219	0.376772	2.0594e-05	3.34142	2.01959	0.00201999	4.03468e-05	6.99978e-05	0.015	0.288642	0.564287	6.06177e-05	3.76551	1.23517	221.587
30	0.000293684	3.66414e-06	8.16407e-06	0.00105424	0.19528	0.247534	0.000360803	3.00644	1.96841	0.000299626	3.75893e-06	6.85627e-05	0.0037682	0.0710093	0.279039	0.000421381	3.00682	2.56911	237.901
31	0.000423539	0.000196301	5.70604e-05	0.0100031	0.566482	1.91481	0.00028792	6.22861	0.703117	0.000423539	0.000196301	5.70604e-05	0.0100031	0.566482	1.91481	0.00028792	6.22861	0.703117	268.878
32	0.000132107	3.75811e-05	3.0938e-06	0.000188779	0.0931052	1.1081	2.79836e-05	4.08089	0.220704	0.000132107	3.75811e-05	3.0938e-06	0.000188779	0.0931053	1.10809	2.79836e-05	4.08089	0.220704	311.266
33	0.00104198	4.45046e-05	3.75327e-05	0.00164833	0.742921	3.95097	0.000261653	6.11157	1.63496	0.00497774	2.65519e-05	3.82777e-05	0.00163649	1.4767	4.42005	0.000261475	6.16525	1.72438	429.122
34	5.18954e-05	1.39962e-05	8.59608e-06	0.014483	1.18137	2.73058	0.000328387	6.00118	3.04113	5.18954e-05	1.39962e-05	8.59608e-06	0.014483	1.18137	2.73062	0.000328387	6.00118	3.04113	448.093
35	0.00045806	1.12158e-05	3.32007e-05	0.0076304	5.44406	0.335017	0.000208254	3.10054	3.26362	5.7861e-05	8.27269e-06	6.98154e-05	0.000992529	0.0976644	0.200535	0.00021591	3.51016	3.10764	515.354
36	0.000706451	7.89834e-06	3.96722e-06	0.00047401	0.990317	1.73528	1.45443e-05	4.69861	1.32709	5.17618e-05	3.63422e-05	6.96552e-05	0.000151175	0.13349	1.2922	4.23658e-05	3.00309	0.9496	539.077
37	0.00144445	2.75998e-05	6.15688e-06	0.00201205	2.09762	1.17165	5.07932e-05	3.8974	2.62924	5.89841e-05	3.91548e-05	6.97549e-05	0.00167544	0.61531	1.3567	3.21549e-05	3.00452	0.000553225	546.655
38	0.000114645	8.29626e-06	1.1023e-05	0.000305466	1.29185	0.307598	2.62316e-05	6.57855	1.35527	0.000114407	2.50011e-06	1.15706e-06	0.000150769	0.283459	0.270438	0.000303998	6.50535	0.00250668	658.376
39	0.000798831	8.76431e-05	8.56144e-07	0.00297459	2.93402	18.7897	5.33983e-05	3.4796	2.98063	0.000798831	8.76431e-05	8.56147e-07	0.00297459	2.93429	18.7895	5.33983e-05	3.47967	2.98065	1010.28
40	0.000534518	4.04546e-06	3.59351e-05	0.0106597	0.296732	0.203902	7.25094e-06	4.37926	1.05164	0.000500629	0.00024877	2.59418e-05	0.00307335	0.252792	0.203836	7.66224e-05	3.61972	0.816173	1072.52
41	6.90132e-05	1.50317e-05	1.33997e-06	0.00163372	0.901466	2.21716	2.11584e-05	5.81889	2.33602	6.90223e-05	1.50317e-05	1.33999e-06	0.00163373	0.901996	2.21686	2.11631e-05	5.81914	2.33648	1192.55
42	0.000344814	1.03892e-05	1.05981e-06	0.00329121	0.689322	0.224699	0.000124142	5.71724	0.920453	0.000504906	3.97041e-05	2.10327e-05	0.00298217	1.20481	0.212484	0.000276889	6.35878	2.98642	1201.12
43	0.0011259	3.02039e-05	1.13266e-06	0.000796587	5.94807	3.78759	0.0001911	3.25403	1.73482	0.000621272	2.98299e-05	6.97268e-05	0.0149281	5.97665	3.73074	0.000190704	3.24759	1.77651	2800.65
44	0.000195891	3.54531e-05	6.21785e-05	0.00050448	4.71162	10.3976	0.000169094	5.39166	1.41348	0.000195342	3.56061e-05	6.21786e-05	0.000511734	6.11254	10.6248	0.000168689	6.99392	1.19179	2868.7
45	0.00269539	1.82256e-05	6.95826e-05	0.000409081	6.83297	3.04227	2.37242e-05	3.98206	1.70009	0.005	2.9598e-06	6.99947e-05	0.014933	4.76425	3.37864	0.000697728	6.98977	1.15479	3763.4
46	0.000143532	4.80692e-05	1.65042e-05	0.000673884	3.56114	2.58023	0.000139374	4.99897	0.524531	0.000143495	4.80496e-05	1.6904e-05	0.000673681	3.75642	2.38961	0.000139298	5.11412	0.635191	3795.91
47	0.00075601	7.98588e-05	1.30897e-06	0.000230777	4.1559	2.15129	8.49754e-06	4.86864	3.10958	0.000381496	6.25336e-05	7.03045e-07	0.000228888	4.35803	17.8214	8.2627e-06	4.79075	1.5002	3991.95
48	6.27273e-05	2.42413e-05	4.99552e-06	0.00183143	3.88655	0.728967	1.00219e-05	4.64989	2.89934	6.12177e-05	2.15372e-05	4.47024e-06	0.00167627	3.79239	2.26244	9.77839e-06	4.64903	2.86084	4004.76
49	0.000165673	6.99366e-06	8.14245e-07	0.000423765	2.64189	0.39873	8.95959e-05	5.11353	2.69548	0.000165673	6.99366e-06	8.14245e-07	0.000423765	2.6419	0.398718	8.95959e-05	5.11352	2.69548	16237
50	0.000153683	0.000165226	9.37378e-07	0.00141484	1.33573	0.625773	1.12397e-05	4.53294	3.13392	9.4226e-05	3.31363e-06	9.79766e-07	0.000439496	2.10441	0.532872	9.75436e-06	4.22787	2.87482	19487.1

### Sheet: Table S15
Cost -rank	Initial guess									Calibrated value									cost
	k1	k2'	k3	k4	k4,1'	r1	k5	y	x	k1	k2'	k3	k4	k4,1'	r1	k5	y	x
1	9.03576e-05	6.21592e-06	1.44362e-05	0.00132743	0.269554	1.64026	1.82708e-05	4.82248	0.405854	0.000689182	8.30727e-05	1.92754e-05	0.00181	0.0724262	2.72321	6.48751e-05	5.94611	1.40696	44.0296
2	0.000235406	9.35496e-05	3.5704e-06	0.000262301	0.110089	1.48448	7.94659e-06	4.16087	1.82478	0.00029859	4.75115e-05	3.01332e-06	0.00131958	0.111696	3.4741	5.14505e-05	7	2.37728	45.0372
3	0.00319814	0.000101931	2.30651e-05	0.00429556	0.138857	7.58194	3.49541e-05	5.40585	1.09111	0.0032	0.000101932	2.30656e-05	0.00429793	0.140228	7.72503	3.49545e-05	5.43978	1.16482	45.9216
4	0.00215194	1.67781e-05	2.16893e-06	0.00032701	0.78861	5.4301	9.5212e-05	5.77437	2.11378	0.00052084	1.49294e-05	1.66966e-06	0.000237391	0.0739518	5.34067	0.00024086	3.00851	1.21962	48.678
5	0.00363096	0.000143664	1.60826e-06	0.0010182	0.0861577	4.20364	0.00022372	5.071	0.787704	0.00273108	0.000119591	3.41001e-06	0.000970872	0.0835949	4.21428	0.000210269	5.70243	3.32597	51.824
6	0.000257286	6.12153e-05	5.43229e-06	0.000914836	0.148397	12.2928	7.95211e-05	4.30471	0.36432	0.00497488	5.54488e-05	5.01779e-06	0.000996235	0.133589	12.3957	9.24399e-05	4.31848	0.332824	52.6816
7	0.00133564	5.50482e-05	6.89874e-06	0.000611002	0.122179	4.96243	6.3643e-05	6.29556	2.26073	0.00133104	5.15239e-05	6.53469e-06	0.000587045	0.127691	5.51093	6.02856e-05	6.22989	3.12618	53.2494
8	0.0015309	6.55651e-05	2.37194e-06	0.00599812	5.13008	0.82087	0.000413635	6.36975	2.14877	0.00330214	2.66651e-05	6.96603e-05	0.00473726	0.0909686	1.48385	0.000226171	4.08291	0.543306	57.5165
9	0.000217171	4.03892e-05	2.56218e-06	0.00880113	0.0727116	5.88523	4.0956e-05	5.88023	1.55588	5.0986e-05	9.77573e-05	4.754e-05	0.00664419	0.0700284	3.37621	9.59995e-05	6.99728	1.75313	60.1317
10	0.00245503	9.19142e-06	4.50135e-05	0.000204221	0.211763	14.7512	0.000118736	6.77663	1.2063	5.04723e-05	1.15493e-05	2.33501e-05	0.00203101	0.338561	7.67946	7.7096e-06	6.90915	0.799305	63.8848
11	0.0017341	3.50005e-06	1.48389e-06	0.00121721	0.083195	0.896781	1.28787e-05	5.27465	2.75084	0.00183548	1.67166e-05	6.66949e-05	0.00267019	0.0869023	0.743112	0.000188474	5.79502	0.0142616	66.7247
12	0.000423539	0.000196301	5.70604e-05	0.0100031	0.566482	1.91481	0.00028792	6.22861	0.703117	5.00227e-05	5.05188e-05	6.20523e-05	0.00397467	0.436122	2.6352	2.44291e-05	5.34263	0.00576723	67.1082
13	0.000377397	2.0067e-05	2.95017e-06	0.000758529	0.351254	16.4321	7.282e-05	6.44357	2.82705	0.000377379	2.0067e-05	2.95017e-06	0.000758489	0.373447	16.4594	7.28191e-05	6.45531	2.83849	70.8183
14	0.000872118	2.95103e-06	2.79013e-05	0.00225609	0.624673	3.32998	0.000511174	5.62507	0.15878	6.4008e-05	2.65342e-05	6.99954e-05	0.014988	0.62474	3.45999	7.00755e-06	5.61547	1.46378e-08	71.8402
15	0.000393198	5.01018e-06	4.70251e-06	0.00687337	0.116611	0.577822	4.51065e-05	6.98179	3.29315	0.000436627	7.11988e-05	6.9712e-05	0.0062836	0.12726	0.609725	8.96096e-05	6.15236	0.0088111	79.4231
16	0.000113352	0.000114768	2.49435e-05	0.000153029	0.174848	8.06569	0.000394668	6.86356	2.32825	0.000116608	7.5634e-05	1.58863e-05	0.000155159	0.0704361	8.30626	0.000319886	3.01833	1.03802	82.3736
17	0.000619793	0.000128824	1.16502e-05	0.00808971	1.02475	10.7013	6.84615e-05	3.86836	0.802316	0.000630263	0.000127491	6.97083e-05	0.00812081	0.678197	10.4643	6.84429e-05	3.73995	0.00452318	86.3996
18	0.00192619	2.20931e-05	7.04603e-06	0.00249781	0.377626	0.454409	3.33431e-05	6.6114	0.129894	0.00220657	2.71437e-05	1.00527e-05	0.000749617	0.071586	1.36052	0.000120311	6.94124	0.185957	86.4326
19	0.000278565	0.000244333	1.273e-05	0.00358271	0.459339	6.19914	0.000579441	6.16584	2.4241	0.00499983	0.000105607	5.15936e-05	0.00312455	0.150631	9.80884	0.000699791	3	2.36268	92.6472
20	0.000344814	1.03892e-05	1.05981e-06	0.00329121	0.689322	0.224699	0.000124142	5.71724	0.920453	7.12548e-05	3.13074e-06	1.71843e-05	0.000839385	0.0700004	0.624798	0.000155746	6.99999	1.95201	106.953
21	0.000798831	8.76431e-05	8.56144e-07	0.00297459	2.93402	18.7897	5.33983e-05	3.4796	2.98063	0.00238265	9.76617e-05	1.28466e-06	0.00281937	0.14939	18.9556	0.000376929	6.98653	2.83774	132.764
22	0.00144445	2.75998e-05	6.15688e-06	0.00201205	2.09762	1.17165	5.07932e-05	3.8974	2.62924	9.14441e-05	2.4188e-05	5.37201e-06	0.00131838	0.0801154	1.71897	4.41806e-05	4.24062	1.66089	138.522
23	0.000132107	3.75811e-05	3.0938e-06	0.000188779	0.0931052	1.1081	2.79836e-05	4.08089	0.220704	5.0045e-05	6.3621e-05	1.10975e-05	0.000209003	0.0906725	1.09358	0.000699974	3.62795	3.33251	145.756
24	0.00118562	4.62385e-06	1.80973e-05	0.00379488	0.330188	0.960872	1.68073e-05	3.60242	0.293948	0.00115023	2.54401e-06	4.22752e-05	0.00452647	0.135483	0.925518	0.000127602	3.48698	0.331689	191.905
25	0.00218569	6.95575e-05	4.97571e-05	0.0132301	2.4164	18.0354	3.72098e-05	3.54872	1.18088	0.00218565	6.95576e-05	4.97571e-05	0.01323	2.41538	18.0348	3.72098e-05	3.54845	1.18141	192.105
26	0.00455753	0.000187555	2.01495e-05	0.00025509	0.240555	1.29575	0.000157234	4.27746	2.57791	0.005	2.50396e-06	6.99277e-05	0.000432046	0.160704	0.881937	8.45713e-05	4.16418	2.1044	210.195
27	8.55994e-05	6.38196e-06	2.06885e-06	0.00514688	0.489739	0.524578	0.000462786	6.71678	0.638233	5.02228e-05	8.50849e-05	8.04504e-07	0.00161643	0.238993	0.531529	0.000329826	6.99706	0.165408	231.389
28	6.90132e-05	1.50317e-05	1.33997e-06	0.00163372	0.901466	2.21716	2.11584e-05	5.81889	2.33602	5.01066e-05	3.35829e-05	6.9984e-05	0.0122517	0.668243	1.69428	2.6491e-05	3.59574	0.00651089	233.97
29	0.000706451	7.89834e-06	3.96722e-06	0.00047401	0.990317	1.73528	1.45443e-05	4.69861	1.32709	0.000974182	6.68799e-05	1.75645e-05	0.0149149	1.91872	3.47094	1.55084e-05	4.99157	2.6102	278.803
30	9.69557e-05	2.56115e-05	1.54916e-05	0.0114375	0.183453	0.264725	1.08707e-05	3.23934	0.937948	9.3825e-05	2.04572e-05	5.96297e-05	0.00627797	0.283452	0.627322	0.000699978	3.23643	0.0441399	307.064
31	0.00045806	1.12158e-05	3.32007e-05	0.0076304	5.44406	0.335017	0.000208254	3.10054	3.26362	0.00488629	0.000248884	6.99992e-05	0.00628919	0.07225	0.209118	0.000699169	3	1.81953	308.762
32	0.00315078	0.000219497	2.76934e-05	0.00456741	3.31813	6.72776	0.000233515	5.48229	1.52997	0.00267097	3.62126e-06	2.59737e-05	0.00975495	3.39024	7.76279	0.000217963	5.46351	1.66953	341.671
33	0.00104198	4.45046e-05	3.75327e-05	0.00164833	0.742921	3.95097	0.000261653	6.11157	1.63496	0.00499996	7.31193e-05	6.08244e-05	0.0130071	1.41541	6.22735	0.000256469	6.99998	1.25074	378.964
34	5.18954e-05	1.39962e-05	8.59608e-06	0.014483	1.18137	2.73058	0.000328387	6.00118	3.04113	5.18954e-05	1.39962e-05	8.59608e-06	0.014483	1.18137	2.7306	0.000328387	6.00118	3.04113	478.155
35	0.000143532	4.80692e-05	1.65042e-05	0.000673884	3.56114	2.58023	0.000139374	4.99897	0.524531	0.0042503	5.14212e-05	2.02782e-05	0.0149296	3.44246	2.18341	0.000244413	4.96255	0.804316	479.435
36	7.39487e-05	2.64808e-06	4.21322e-06	0.00554534	1.49773	13.6436	0.000694652	3.64618	2.52659	5.04906e-05	3.6201e-06	3.07178e-05	0.00284748	3.76306	16.1808	0.000694548	5.05529	2.99623	650.297
37	0.000293684	3.66414e-06	8.16407e-06	0.00105424	0.19528	0.247534	0.000360803	3.00644	1.96841	0.000284305	3.69703e-06	6.97958e-05	0.0107723	0.156672	0.200043	0.000349012	3.11478	2.50802	711.201
38	0.000534518	4.04546e-06	3.59351e-05	0.0106597	0.296732	0.203902	7.25094e-06	4.37926	1.05164	5.26849e-05	9.13686e-06	3.4694e-05	0.0112279	0.463354	0.251225	0.0007	4.40065	3.23504	748.43
39	0.000153683	0.000165226	9.37378e-07	0.00141484	1.33573	0.625773	1.12397e-05	4.53294	3.13392	5.00344e-05	0.000248707	6.99449e-05	0.000822723	0.15435	0.383393	0.000699987	3.78693	2.90266	961.989
40	5.82714e-05	3.1412e-06	4.25408e-05	0.00283818	1.77435	0.672633	1.53314e-05	4.50494	0.581134	5.82713e-05	3.1412e-06	4.25394e-05	0.00282908	1.01634	0.655671	1.53313e-05	4.28168	0.00290567	1750.04
41	0.000195891	3.54531e-05	6.21785e-05	0.00050448	4.71162	10.3976	0.000169094	5.39166	1.41348	0.00374876	3.6012e-05	1.07493e-06	0.00057137	5.6713	11.8748	0.000682705	5.68576	2.4049	2044.62
42	0.00493415	5.31197e-06	1.80225e-06	0.00016721	2.31659	9.18022	0.000606492	3.77921	1.89972	0.00499967	1.90663e-05	4.63286e-06	0.000166646	2.68372	9.80999	0.000641962	4.5342	1.97054	2504.34
43	0.00055403	1.2528e-05	7.26582e-07	0.0003629	0.412219	0.376772	2.0594e-05	3.34142	2.01959	0.0005574	1.25284e-05	7.26582e-07	0.000366468	0.231894	0.5636	2.06114e-05	3.56231	3.3272	2599.56
44	0.0011259	3.02039e-05	1.13266e-06	0.000796587	5.94807	3.78759	0.0001911	3.25403	1.73482	5.18672e-05	3.04081e-05	6.99564e-05	0.0147347	5.95689	4.22866	0.000191636	3.25815	1.82422	2620.38
45	0.000114645	8.29626e-06	1.1023e-05	0.000305466	1.29185	0.307598	2.62316e-05	6.57855	1.35527	0.000114625	6.85434e-06	1.09657e-05	0.000305457	0.756891	0.303923	2.62318e-05	6.545	0.00759788	2827.24
46	0.000165673	6.99366e-06	8.14245e-07	0.000423765	2.64189	0.39873	8.95959e-05	5.11353	2.69548	0.000164013	7.21744e-06	8.20688e-07	0.00295384	4.69486	0.72788	0.000114974	5.87226	3.24595	3584.07
47	6.27273e-05	2.42413e-05	4.99552e-06	0.00183143	3.88655	0.728967	1.00219e-05	4.64989	2.89934	6.27273e-05	2.42413e-05	4.99552e-06	0.00183143	3.88655	0.728967	1.00219e-05	4.64989	2.89934	7404.54
48	0.00383825	0.000149608	9.38531e-06	0.000544849	1.63076	0.479511	0.000107151	5.223	0.0411657	0.00383825	0.000149608	9.38531e-06	0.000544849	1.63076	0.479511	0.000107151	5.223	0.0411657	9877.15
49	0.00075601	7.98588e-05	1.30897e-06	0.000230777	4.1559	2.15129	8.49754e-06	4.86864	3.10958	0.000757795	7.98705e-05	1.30897e-06	0.000230781	4.37632	4.78376	8.49754e-06	5.21266	3.12241	12485.4
50	0.00269539	1.82256e-05	6.95826e-05	0.000409081	6.83297	3.04227	2.37242e-05	3.98206	1.70009	0.00269539	1.82256e-05	6.95826e-05	0.000409081	6.83297	3.04227	2.37242e-05	3.98206	1.70009	37022.5

### Sheet: Table S16
Cost -rank	Initial guess									Calibrated value									cost
	k1	k2'	k3	k4	k4,1'	r1	k5	y	x	k1	k2'	k3	k4	k4,1'	r1	k5	y	x
1	6.27273e-05	2.42413e-05	4.99552e-06	0.00183143	3.88655	0.728967	1.00219e-05	4.64989	2.89934	6.87984e-05	2.59699e-05	6.9523e-05	0.00170253	0.0927838	8.2152	2.41194e-05	3.29558	0.635809	43.8275
2	0.000257286	6.12153e-05	5.43229e-06	0.000914836	0.148397	12.2928	7.95211e-05	4.30471	0.36432	0.000260321	6.11987e-05	5.42933e-06	0.000762509	0.0702515	12.8077	7.92607e-05	5.15405	0.0962023	46.9511
3	0.00383825	0.000149608	9.38531e-06	0.000544849	1.63076	0.479511	0.000107151	5.223	0.0411657	6.45913e-05	0.000128583	4.19489e-05	0.00539482	0.0701521	1.50057	5.63057e-05	5.62313	0.0525707	46.9864
4	0.000377397	2.0067e-05	2.95017e-06	0.000758529	0.351254	16.4321	7.282e-05	6.44357	2.82705	5.00139e-05	7.64328e-05	2.77419e-06	0.00436122	0.157736	10.0966	3.12662e-05	6.03928	2.59249	47.2021
5	0.000393198	5.01018e-06	4.70251e-06	0.00687337	0.116611	0.577822	4.51065e-05	6.98179	3.29315	0.000387889	3.67507e-05	3.86153e-05	0.00562148	0.142267	1.76838	3.84081e-05	6.96542	0.00608696	47.6896
6	0.00363096	0.000143664	1.60826e-06	0.0010182	0.0861577	4.20364	0.00022372	5.071	0.787704	8.2644e-05	8.56889e-05	7.94678e-06	0.0012872	0.0819183	4.09003	7.40532e-05	4.91396	0.731355	47.7098
7	0.00192619	2.20931e-05	7.04603e-06	0.00249781	0.377626	0.454409	3.33431e-05	6.6114	0.129894	0.00180879	2.21383e-05	7.13789e-06	0.00209612	0.0765051	1.39087	4.34066e-05	6.31136	0.00180731	48.28
8	0.00319814	0.000101931	2.30651e-05	0.00429556	0.138857	7.58194	3.49541e-05	5.40585	1.09111	0.0032002	0.000101899	2.30633e-05	0.00432129	0.134196	7.72737	3.49506e-05	5.81299	0.454414	48.3706
9	0.00133564	5.50482e-05	6.89874e-06	0.000611002	0.122179	4.96243	6.3643e-05	6.29556	2.26073	0.00148631	3.22273e-05	6.91523e-05	0.00838331	0.100594	2.54476	2.91657e-05	5.88055	2.42803	49.7426
10	0.000217171	4.03892e-05	2.56218e-06	0.00880113	0.0727116	5.88523	4.0956e-05	5.88023	1.55588	5.36525e-05	6.91899e-05	1.97453e-05	0.00330005	0.0701433	15.7669	2.55157e-05	3.01687	1.18823	50.2687
11	0.0011259	3.02039e-05	1.13266e-06	0.000796587	5.94807	3.78759	0.0001911	3.25403	1.73482	5.5264e-05	2.08413e-05	9.17651e-06	0.000763496	0.0956491	12.6427	0.000105815	3.22967	1.58133	50.7319
12	0.00269539	1.82256e-05	6.95826e-05	0.000409081	6.83297	3.04227	2.37242e-05	3.98206	1.70009	0.00256017	1.00019e-05	5.85792e-05	0.00535911	0.0989487	5.16128	7.08478e-06	4.38735	3.32583	51.6682
13	0.000872118	2.95103e-06	2.79013e-05	0.00225609	0.624673	3.32998	0.000511174	5.62507	0.15878	0.00194279	8.44844e-05	6.69296e-05	0.00405767	0.0700099	1.76482	9.61478e-05	5.10272	0.00162985	52.9149
14	0.000619793	0.000128824	1.16502e-05	0.00808971	1.02475	10.7013	6.84615e-05	3.86836	0.802316	6.59416e-05	0.000114902	6.77804e-05	0.0148512	0.450582	11.6948	3.15029e-05	6.97607	0.564234	53.4873
15	0.000113352	0.000114768	2.49435e-05	0.000153029	0.174848	8.06569	0.000394668	6.86356	2.32825	0.00089544	4.28964e-05	3.97005e-05	0.00207233	0.1598	7.70981	2.49525e-05	3	1.61424	53.7275
16	9.69557e-05	2.56115e-05	1.54916e-05	0.0114375	0.183453	0.264725	1.08707e-05	3.23934	0.937948	6.18661e-05	5.01516e-05	5.45647e-05	0.0105208	0.0706704	3.5139	4.41055e-05	6.97814	0.000195918	55.7014
17	0.00245503	9.19142e-06	4.50135e-05	0.000204221	0.211763	14.7512	0.000118736	6.77663	1.2063	0.0049978	8.23169e-06	2.49865e-06	0.000214813	0.0841355	5.15097	0.00013923	3.03006	1.22171	70.1512
18	0.0017341	3.50005e-06	1.48389e-06	0.00121721	0.083195	0.896781	1.28787e-05	5.27465	2.75084	0.000896482	3.972e-05	6.90681e-05	0.00451376	0.084152	0.641773	0.000699989	6.0332	0.000292598	70.8553
19	0.000278565	0.000244333	1.273e-05	0.00358271	0.459339	6.19914	0.000579441	6.16584	2.4241	0.00364936	0.000249598	6.99893e-05	0.0117004	0.0831978	15.2575	5.05253e-05	5.63674	2.50077	98.4495
20	0.00218569	6.95575e-05	4.97571e-05	0.0132301	2.4164	18.0354	3.72098e-05	3.54872	1.18088	0.00239937	5.53619e-05	4.04185e-05	0.0148632	2.96215	18.3217	7.17001e-06	5.81832	1.73566	103.354
21	0.000344814	1.03892e-05	1.05981e-06	0.00329121	0.689322	0.224699	0.000124142	5.71724	0.920453	0.00499414	9.89368e-06	5.84233e-05	0.00281807	0.127988	0.780037	0.000697178	6.99638	2.68905	107.112
22	0.000132107	3.75811e-05	3.0938e-06	0.000188779	0.0931052	1.1081	2.79836e-05	4.08089	0.220704	0.00499988	9.02765e-06	6.98231e-05	0.00112903	0.0844681	1.03402	0.00039125	3.79117	0.263306	107.699
23	5.18954e-05	1.39962e-05	8.59608e-06	0.014483	1.18137	2.73058	0.000328387	6.00118	3.04113	5.31194e-05	0.000137142	1.74089e-05	0.0129031	0.0812794	7.06008	0.000366732	6.02032	3.02705	115.099
24	0.000798831	8.76431e-05	8.56144e-07	0.00297459	2.93402	18.7897	5.33983e-05	3.4796	2.98063	0.000652047	5.23032e-05	6.97402e-05	0.00280547	0.622742	16.1033	4.99222e-05	3.00054	3.11773	125.035
25	0.00455753	0.000187555	2.01495e-05	0.00025509	0.240555	1.29575	0.000157234	4.27746	2.57791	0.00499991	3.01329e-05	6.98597e-05	0.0149502	0.281461	1.2511	0.000163314	4.28154	2.40319	129.709
26	9.03576e-05	6.21592e-06	1.44362e-05	0.00132743	0.269554	1.64026	1.82708e-05	4.82248	0.405854	8.77129e-05	2.51869e-06	5.20983e-05	0.00125066	0.255603	1.34696	4.59747e-05	4.20627	0.37443	131.266
27	0.00104198	4.45046e-05	3.75327e-05	0.00164833	0.742921	3.95097	0.000261653	6.11157	1.63496	5.2172e-05	1.9608e-05	1.92637e-05	0.013136	0.270465	3.38443	0.000111065	3.00009	3.27912	176.386
28	0.000423539	0.000196301	5.70604e-05	0.0100031	0.566482	1.91481	0.00028792	6.22861	0.703117	0.000237452	0.000181756	5.70058e-05	0.00985171	0.335673	1.08044	0.000288124	6.06287	0.365207	180.094
29	0.000143532	4.80692e-05	1.65042e-05	0.000673884	3.56114	2.58023	0.000139374	4.99897	0.524531	0.000142561	0.000181717	1.24578e-05	0.000548013	0.537058	19.89	0.00013	4.3471	1.18229	183.894
30	6.90132e-05	1.50317e-05	1.33997e-06	0.00163372	0.901466	2.21716	2.11584e-05	5.81889	2.33602	0.000543677	2.54272e-05	6.99782e-05	0.0023233	0.698096	3.29169	7.07834e-06	3.9968	0.0494514	198.956
31	7.39487e-05	2.64808e-06	4.21322e-06	0.00554534	1.49773	13.6436	0.000694652	3.64618	2.52659	7.09693e-05	0.000234733	1.59168e-05	0.000947463	0.884759	19.2737	0.000126913	3.76976	0.233892	211.64
32	0.000235406	9.35496e-05	3.5704e-06	0.000262301	0.110089	1.48448	7.94659e-06	4.16087	1.82478	0.000170044	1.18746e-05	6.69827e-05	0.000233148	0.0971234	0.861804	0.000697593	3.65944	0.00923698	233.699
33	0.00055403	1.2528e-05	7.26582e-07	0.0003629	0.412219	0.376772	2.0594e-05	3.34142	2.01959	0.000118415	4.75488e-05	6.9321e-05	0.00751015	0.302158	0.756589	0.000690225	4.15205	1.43938	269.638
34	0.00118562	4.62385e-06	1.80973e-05	0.00379488	0.330188	0.960872	1.68073e-05	3.60242	0.293948	0.00118562	4.62385e-06	1.80973e-05	0.00379488	0.330183	0.960774	1.68073e-05	3.60241	0.293953	323.236
35	0.00315078	0.000219497	2.76934e-05	0.00456741	3.31813	6.72776	0.000233515	5.48229	1.52997	0.005	0.000131091	1.99291e-05	0.0100473	1.36605	5.06108	0.00021127	6.2804	2.69615	359.369
36	5.82714e-05	3.1412e-06	4.25408e-05	0.00283818	1.77435	0.672633	1.53314e-05	4.50494	0.581134	5.84656e-05	3.1412e-06	4.25417e-05	0.00289794	2.62269	2.59425	1.53316e-05	5.01136	1.98957	409.984
37	0.000293684	3.66414e-06	8.16407e-06	0.00105424	0.19528	0.247534	0.000360803	3.00644	1.96841	0.000227809	3.31008e-06	6.99981e-05	0.014966	0.121483	0.307946	0.000212933	3.00338	2.82741	488.411
38	0.000534518	4.04546e-06	3.59351e-05	0.0106597	0.296732	0.203902	7.25094e-06	4.37926	1.05164	5.23391e-05	2.67646e-06	3.42264e-05	0.00396385	0.241675	0.202379	0.000699095	3.89924	0.669619	658.376
39	0.00215194	1.67781e-05	2.16893e-06	0.00032701	0.78861	5.4301	9.5212e-05	5.77437	2.11378	5.97321e-05	1.65636e-05	2.124e-06	0.000324037	0.730254	2.99178	9.55139e-05	5.60264	1.01406	1010.28
40	8.55994e-05	6.38196e-06	2.06885e-06	0.00514688	0.489739	0.524578	0.000462786	6.71678	0.638233	8.56003e-05	6.38193e-06	2.06885e-06	0.00512389	1.05218	0.53299	0.000462904	6.71225	0.828535	1072.52
41	0.00493415	5.31197e-06	1.80225e-06	0.00016721	2.31659	9.18022	0.000606492	3.77921	1.89972	0.00493381	0.000248712	1.79555e-06	0.00204851	2.42955	5.62473	0.00060664	4.31821	0.944853	1192.55
42	0.000706451	7.89834e-06	3.96722e-06	0.00047401	0.990317	1.73528	1.45443e-05	4.69861	1.32709	0.000343917	7.76539e-06	3.33232e-06	0.0149381	2.53676	1.72159	1.2432e-05	4.68222	1.29321	1201.12
43	0.000153683	0.000165226	9.37378e-07	0.00141484	1.33573	0.625773	1.12397e-05	4.53294	3.13392	5.04019e-05	0.000150919	7.00642e-07	0.0011182	1.42715	0.713252	1.99926e-05	5.67199	1.69288	2800.65
44	0.000195891	3.54531e-05	6.21785e-05	0.00050448	4.71162	10.3976	0.000169094	5.39166	1.41348	0.000195855	3.54511e-05	6.21781e-05	0.000503982	4.37463	10.5824	0.000169016	4.94882	1.19976	2868.7
45	0.000165673	6.99366e-06	8.14245e-07	0.000423765	2.64189	0.39873	8.95959e-05	5.11353	2.69548	0.000164316	5.91712e-06	8.04469e-07	0.00406149	1.19952	0.200986	8.80617e-05	6.2478	2.04569	3763.4
46	0.0015309	6.55651e-05	2.37194e-06	0.00599812	5.13008	0.82087	0.000413635	6.36975	2.14877	0.0015309	6.55651e-05	2.37197e-06	0.00599812	5.13009	0.820832	0.000413635	6.36975	2.14876	3795.91
47	0.000114645	8.29626e-06	1.1023e-05	0.000305466	1.29185	0.307598	2.62316e-05	6.57855	1.35527	5.12343e-05	8.09946e-06	7.18588e-07	0.000315962	1.19952	0.307541	0.00069664	6.9983	1.30415	3991.95
48	0.00144445	2.75998e-05	6.15688e-06	0.00201205	2.09762	1.17165	5.07932e-05	3.8974	2.62924	0.00126727	0.000248888	2.40692e-05	0.00174631	1.83398	3.32625	2.72495e-05	4.2327	2.76542	4004.76
49	0.00045806	1.12158e-05	3.32007e-05	0.0076304	5.44406	0.335017	0.000208254	3.10054	3.26362	0.000457377	1.12173e-05	3.32042e-05	0.00829113	5.89042	0.624046	0.000208192	3.11197	3.29926	16237
50	0.00075601	7.98588e-05	1.30897e-06	0.000230777	4.1559	2.15129	8.49754e-06	4.86864	3.10958	0.000750975	7.79344e-05	1.30886e-06	0.000232037	3.56275	3.58984	8.49757e-06	6.53454	2.81067	19487.1

### Sheet: Table S17
Cost -rank	Initial guess									Calibrated value									cost
	k1	k2'	k3	k4	k4,1'	r1	k5	y	x	k1	k2'	k3	k4	k4,1'	r1	k5	y	x
1	0.00319814	0.000101931	2.30651e-05	0.00429556	0.138857	7.58194	3.49541e-05	5.40585	1.09111	0.00352925	6.33026e-05	2.27985e-05	0.00434701	0.14311	3.91199	6.51662e-05	6.05834	3.18728	15.6528
2	6.90132e-05	1.50317e-05	1.33997e-06	0.00163372	0.901466	2.21716	2.11584e-05	5.81889	2.33602	6.1495e-05	1.64877e-05	2.27427e-06	0.00103703	0.292775	19.2764	7.44451e-06	5.61089	2.44551	20.0252
3	0.00133564	5.50482e-05	6.89874e-06	0.000611002	0.122179	4.96243	6.3643e-05	6.29556	2.26073	0.00180349	5.50496e-05	6.91853e-06	0.00563046	0.114346	4.90368	6.17356e-05	6.82641	2.77554	22.3943
4	0.000235406	9.35496e-05	3.5704e-06	0.000262301	0.110089	1.48448	7.94659e-06	4.16087	1.82478	0.00499987	4.5809e-05	7.29392e-07	0.000156222	0.105102	19.2494	1.19503e-05	4.10152	2.02863	23.0438
5	0.000798831	8.76431e-05	8.56144e-07	0.00297459	2.93402	18.7897	5.33983e-05	3.4796	2.98063	0.000821973	8.17603e-05	1.29372e-05	0.0039499	0.0903386	19.2889	7.24741e-06	4.07274	1.93724	28.7278
6	0.0017341	3.50005e-06	1.48389e-06	0.00121721	0.083195	0.896781	1.28787e-05	5.27465	2.75084	0.00171672	8.3182e-06	2.48442e-06	0.00224209	0.070005	6.36293	7.04917e-06	5.52821	2.23437	33.1312
7	0.000619793	0.000128824	1.16502e-05	0.00808971	1.02475	10.7013	6.84615e-05	3.86836	0.802316	6.3844e-05	0.000133359	5.75071e-05	0.00992361	0.416008	19.9991	7.10344e-06	3.8372	1.16697	40.9496
8	0.00118562	4.62385e-06	1.80973e-05	0.00379488	0.330188	0.960872	1.68073e-05	3.60242	0.293948	0.0012771	2.87689e-05	2.41424e-05	0.00570993	0.347098	19.9998	1.64071e-05	3.67855	0.640841	42.5345
9	8.55994e-05	6.38196e-06	2.06885e-06	0.00514688	0.489739	0.524578	0.000462786	6.71678	0.638233	5.03416e-05	0.000124711	6.99101e-05	0.00886731	0.409487	3.37875	1.12107e-05	7	0.874441	43.5381
10	0.000278565	0.000244333	1.273e-05	0.00358271	0.459339	6.19914	0.000579441	6.16584	2.4241	0.000162336	7.55312e-06	6.13882e-06	0.00350984	0.437083	2.20254	7.32151e-06	6.81118	1.99932	44.8824
11	0.000377397	2.0067e-05	2.95017e-06	0.000758529	0.351254	16.4321	7.282e-05	6.44357	2.82705	0.000376888	2.00668e-05	2.94685e-06	0.000758522	0.423387	13.5888	7.26764e-05	6.59604	2.99084	48.7587
12	0.00363096	0.000143664	1.60826e-06	0.0010182	0.0861577	4.20364	0.00022372	5.071	0.787704	6.78175e-05	6.57776e-05	3.05105e-06	0.00129979	0.0800745	4.58848	0.00016504	5.37471	0.0175695	51.111
13	7.39487e-05	2.64808e-06	4.21322e-06	0.00554534	1.49773	13.6436	0.000694652	3.64618	2.52659	5.04501e-05	5.98314e-06	6.974e-05	0.00515799	1.26	9.19643	1.30332e-05	6.29109	2.42169	54.2495
14	0.000423539	0.000196301	5.70604e-05	0.0100031	0.566482	1.91481	0.00028792	6.22861	0.703117	0.00499034	0.00014201	6.98263e-05	0.00973595	0.252335	4.834	1.57412e-05	6.83537	0.0102705	54.7258
15	0.000257286	6.12153e-05	5.43229e-06	0.000914836	0.148397	12.2928	7.95211e-05	4.30471	0.36432	0.000257286	6.12153e-05	5.43229e-06	0.000914836	0.148397	12.2928	7.95211e-05	4.30473	0.364381	56.1526
16	0.00215194	1.67781e-05	2.16893e-06	0.00032701	0.78861	5.4301	9.5212e-05	5.77437	2.11378	0.00215123	1.32155e-05	6.31583e-06	0.00561884	1.63495	5.73225	7.44115e-06	5.98872	2.5396	58.1248
17	0.000143532	4.80692e-05	1.65042e-05	0.000673884	3.56114	2.58023	0.000139374	4.99897	0.524531	0.000140639	8.37342e-05	1.60804e-05	0.000666695	0.0932682	2.55898	0.000118407	4.74753	1.21536	67.5101
18	0.000393198	5.01018e-06	4.70251e-06	0.00687337	0.116611	0.577822	4.51065e-05	6.98179	3.29315	0.000393358	5.01193e-06	4.70659e-06	0.00800044	0.183369	1.49784	4.52093e-05	6.98305	3.30669	70.3621
19	0.00315078	0.000219497	2.76934e-05	0.00456741	3.31813	6.72776	0.000233515	5.48229	1.52997	0.0030991	0.00022136	2.7318e-05	0.00443328	0.0852028	5.58623	8.01385e-05	4.9005	0.763446	70.7413
20	0.00245503	9.19142e-06	4.50135e-05	0.000204221	0.211763	14.7512	0.000118736	6.77663	1.2063	0.00246386	9.78678e-06	4.33083e-05	0.0022536	0.0761529	15.6832	0.000193784	3.00015	1.51901	71.5706
21	0.000872118	2.95103e-06	2.79013e-05	0.00225609	0.624673	3.32998	0.000511174	5.62507	0.15878	0.000953336	0.000248767	2.63156e-05	0.00218649	0.0727155	3.21951	0.000699651	5.44586	0.267442	73.3909
22	5.82714e-05	3.1412e-06	4.25408e-05	0.00283818	1.77435	0.672633	1.53314e-05	4.50494	0.581134	5.00489e-05	3.77223e-05	6.96493e-05	0.0149999	1.40343	19.6766	7.04195e-06	3.2669	0.95679	92.1463
23	0.000113352	0.000114768	2.49435e-05	0.000153029	0.174848	8.06569	0.000394668	6.86356	2.32825	0.000434251	0.000125209	8.19694e-07	0.000153204	0.0704006	6.82254	0.000353398	5.28811	1.64755	103.098
24	0.000217171	4.03892e-05	2.56218e-06	0.00880113	0.0727116	5.88523	4.0956e-05	5.88023	1.55588	0.00498203	0.000107418	2.53235e-05	0.00895248	0.9413	3.00018	4.04664e-05	5.23028	1.44608	109.145
25	9.03576e-05	6.21592e-06	1.44362e-05	0.00132743	0.269554	1.64026	1.82708e-05	4.82248	0.405854	9.03564e-05	6.21428e-06	1.44363e-05	0.00132588	0.356186	1.56336	1.82712e-05	4.9562	0.00202927	117.97
26	0.00455753	0.000187555	2.01495e-05	0.00025509	0.240555	1.29575	0.000157234	4.27746	2.57791	0.000493541	3.02138e-06	2.58685e-05	0.000204162	0.0799852	1.03142	0.000193047	4.09871	2.18983	127.183
27	0.00218569	6.95575e-05	4.97571e-05	0.0132301	2.4164	18.0354	3.72098e-05	3.54872	1.18088	0.00218569	6.95575e-05	4.97572e-05	0.0132304	2.41672	18.0354	3.72098e-05	3.54871	1.18084	176.783
28	0.000344814	1.03892e-05	1.05981e-06	0.00329121	0.689322	0.224699	0.000124142	5.71724	0.920453	5.08962e-05	8.94526e-06	6.9999e-05	0.00283642	0.072627	0.267121	0.000698721	3.43807	2.72085	195.827
29	9.69557e-05	2.56115e-05	1.54916e-05	0.0114375	0.183453	0.264725	1.08707e-05	3.23934	0.937948	5.01224e-05	7.29482e-05	6.99912e-05	0.00604092	0.0705988	0.326568	0.000699992	3.02899	0.227321	196.094
30	0.000132107	3.75811e-05	3.0938e-06	0.000188779	0.0931052	1.1081	2.79836e-05	4.08089	0.220704	0.000132107	3.75811e-05	3.0938e-06	0.000188779	0.0931049	1.10766	2.79836e-05	4.08085	0.220785	309.288
31	0.00075601	7.98588e-05	1.30897e-06	0.000230777	4.1559	2.15129	8.49754e-06	4.86864	3.10958	0.000619064	6.68085e-05	1.28367e-06	0.000529158	0.0862394	1.68019	8.41358e-06	3.04036	5.94367e-05	348.774
32	0.00493415	5.31197e-06	1.80225e-06	0.00016721	2.31659	9.18022	0.000606492	3.77921	1.89972	5.35043e-05	0.000249195	6.9965e-05	0.00184169	1.74142	10.6012	1.02493e-05	4.07251	3.24772	362.346
33	0.00104198	4.45046e-05	3.75327e-05	0.00164833	0.742921	3.95097	0.000261653	6.11157	1.63496	0.0010446	4.45005e-05	3.7532e-05	0.0016435	0.937614	4.01784	0.00026168	6.05205	0.825019	389.071
34	5.18954e-05	1.39962e-05	8.59608e-06	0.014483	1.18137	2.73058	0.000328387	6.00118	3.04113	5.18954e-05	1.39962e-05	8.59618e-06	0.0144832	1.66019	3.06543	0.000328398	6.05715	3.02404	410.648
35	0.000165673	6.99366e-06	8.14245e-07	0.000423765	2.64189	0.39873	8.95959e-05	5.11353	2.69548	0.005	0.000194325	6.99967e-05	0.00705406	0.07	0.202554	0.000569165	5.66877	2.86354	480.685
36	0.000293684	3.66414e-06	8.16407e-06	0.00105424	0.19528	0.247534	0.000360803	3.00644	1.96841	0.000291382	3.66407e-06	8.16363e-06	0.00107228	0.215617	0.507731	0.000361364	3.00577	3.32641	572.792
37	0.00192619	2.20931e-05	7.04603e-06	0.00249781	0.377626	0.454409	3.33431e-05	6.6114	0.129894	0.00190062	2.20902e-05	7.04554e-06	0.0024335	1.22335	0.626591	3.33462e-05	6.47865	0.0921598	981.467
38	6.27273e-05	2.42413e-05	4.99552e-06	0.00183143	3.88655	0.728967	1.00219e-05	4.64989	2.89934	5.00087e-05	1.18827e-05	1.81287e-05	0.0148456	6.58263	0.81083	0.000121655	6.99893	0.588385	1457.92
39	0.000153683	0.000165226	9.37378e-07	0.00141484	1.33573	0.625773	1.12397e-05	4.53294	3.13392	7.65037e-05	3.03126e-06	7.01625e-07	0.00110209	0.230877	0.538025	4.83861e-05	3.00827	1.4063	1468.26
40	0.0015309	6.55651e-05	2.37194e-06	0.00599812	5.13008	0.82087	0.000413635	6.36975	2.14877	0.0016761	6.44054e-05	2.36538e-06	0.00666474	5.59239	1.37175	0.000402442	6.99696	0.252942	1553.44
41	0.0011259	3.02039e-05	1.13266e-06	0.000796587	5.94807	3.78759	0.0001911	3.25403	1.73482	0.000285046	8.80154e-05	1.25977e-06	0.0027486	4.5922	6.70231	1.93613e-05	3.74022	0.958463	1622.62
42	0.000195891	3.54531e-05	6.21785e-05	0.00050448	4.71162	10.3976	0.000169094	5.39166	1.41348	0.000111345	2.98064e-05	7.01731e-07	0.000759397	6.80264	11.4961	0.000294143	6.5422	3.28702e-05	1631.87
43	0.00144445	2.75998e-05	6.15688e-06	0.00201205	2.09762	1.17165	5.07932e-05	3.8974	2.62924	0.00438525	0.000139495	1.51916e-05	0.00983392	4.09617	4.89528	0.000699988	4.29122	2.85541	1872.62
44	0.000114645	8.29626e-06	1.1023e-05	0.000305466	1.29185	0.307598	2.62316e-05	6.57855	1.35527	5.02219e-05	2.52901e-06	7.50592e-07	0.000292437	0.719731	0.267745	2.28712e-05	6.50367	0.00569853	2103.15
45	0.000706451	7.89834e-06	3.96722e-06	0.00047401	0.990317	1.73528	1.45443e-05	4.69861	1.32709	0.000576698	7.47417e-06	3.7331e-06	0.000450026	3.37618	10.1039	1.39405e-05	3.85556	1.10143	2112.45
46	0.00055403	1.2528e-05	7.26582e-07	0.0003629	0.412219	0.376772	2.0594e-05	3.34142	2.01959	0.000554265	1.25263e-05	7.34258e-07	0.000401653	0.24194	0.380505	8.0978e-05	3.31194	2.17797	3604.33
47	0.000534518	4.04546e-06	3.59351e-05	0.0106597	0.296732	0.203902	7.25094e-06	4.37926	1.05164	0.000534518	4.04546e-06	3.59351e-05	0.0106597	0.296732	0.203902	7.25094e-06	4.37926	1.05164	4453.8
48	0.00383825	0.000149608	9.38531e-06	0.000544849	1.63076	0.479511	0.000107151	5.223	0.0411657	0.00380164	0.000147375	7.00217e-07	0.000546	1.6368	0.476162	0.000106633	5.23648	0.0408883	8627.13
49	0.00045806	1.12158e-05	3.32007e-05	0.0076304	5.44406	0.335017	0.000208254	3.10054	3.26362	0.000431859	0.000190815	6.9999e-05	0.00660208	6.03264	0.743844	0.000325841	3.0936	3.27341	11964.5
50	0.00269539	1.82256e-05	6.95826e-05	0.000409081	6.83297	3.04227	2.37242e-05	3.98206	1.70009	0.00264258	1.81387e-05	7e-07	0.000407394	5.7575	4.71004	2.36622e-05	4.35917	0.00841654	13394.4
