## Supporting information (Table S11-S13) for "Mechanisms of phosphatidylserine influence on viral production: a computational model of Ebola virus matrix protein assembly"

### Sheet: Table S11
PS%	B (nM)	D (nM)	PS%	B (nM)	D (nM)	PS%	B (nM)	D (nM)
0.01	78.125	-355.285	0.11	9.375	-596.879	0.22	4.88	-326.862
	156.25	1236.39		18.75	127.903		9.765	1392.72
	312.5	2060.65		37.5	184.748		78.125	2515.42
	625	3396.53		75	369.497		156.25	14822.5
	1250	5599.3		100	4178.15		312.5	26305.3
	2500	9280.05		200	4533.44		625	25040.5
	5000	12378.1		400	6039.85		1250	25807.9
	7500	14453		600	7446.78		2500	28081.7
	15000	17849.5		1200	9223.2
	17000	14268.2		2400	10928.6
	25000	18020.1		4800	14310.9
	30000	15973.6		9600	14822.5

### Sheet: Table S12
i	f(i,PS)
	PS
	14.39	16.516	20
1	1	1	1
2	0.237105	0.316925	0.370531
3	0.08733	0.137443	0.181345
4	0.036913	0.065906	0.088942
5	0.016499	0.033095	0.052009
6	0.008822	0.020496	0.031001
7	0.005041	0.012589	0.017938

### Sheet: Table S13
Name	PS level	Time (h)	Value	Error bar (standard error of the mean)	Sample size	Reference	Measurement method
Oligomer ratio	0.14	24	0.0357	0.0153	n=4	Host Cell Plasma Membrane Phosphatidylserine Regulates the Assembly and Budding of Ebola Virus. Fig. 5	Particle brightness determined from th ratio of variance to intensity at each pixel. See the original artical for more method information.
	0.3		0.2652	0.0216	n=4
VLP production	0.2	24	10^5	N/A	N/A	The Ebola virus matrix protein clusters phosphatidylserine, a critical step in viral budding. Fig. 6A, B	Measure the density of VP40 western blot band of VLP and cell lysate in WT group and calculate the ratio. The GAPDH western blot was used to normalize total cell population.
Relative oligomer frequency	0.1439	24	[0.799913451,0.144650641,0.034027739,0.012206651,0.005148677,0.002245098,0.00115652,0.000651224]	[0.018421672, 0.009558027,0.005697299, 0.00325522, 0.001666212, 0.000872553, 0.000665038, 0.00039891]	n=3	The Ebola virus matrix protein clusters phosphatidylserine, a critical step in viral budding. Fig. 5D, E	Particle brightness determined from th ratio of variance to intensity at each pixel. See the original artical for more method information.
	0.1652		[0.718051317,0.179708332,0.055623256,0.023568158,0.011531207,0.005777163,0.003548985,0.002191581]	[0.036535850, 0.01716904, 0.01119750, 0.009131099, 0.00487576, 0.00249974, 0.001972059, 0.001246393]	n=3
	0.2		[0.671621102,0.183520321,0.070090091,0.035002384,0.01820394,0.010946048,0.006692522,0.003923592]	[0.005417488, 0.02414119, 0.003334634, 0.003891011, 0.007024516, 0.005595159, 0.004176663, 0.002645636]	n=3
Relative VLP production	0.1439	24	0.635704	0.133256	n=3	The Ebola virus matrix protein clusters phosphatidylserine, a critical step in viral budding. Fig. 6A-D	Measure the density of VP40 western blot band of VLP and cell lysate in WT group and calculate the ratio. The GAPDH western blot was used to normalize total cell population.
	0.1652		0.964835	0.180488	n=3
	0.2		1	N/A	N/A
	0.1439	48	0.4502	0.108819	n=3
	0.1652		1.04193	0.130992	n=3
	0.2		1	N/A	N/A
	0.14		0.1395	N/A	N/A	Host Cell Plasma Membrane Phosphatidylserine Regulates the Assembly and Budding of Ebola Virus. Fig. 4E, F
VP40 budding ratio	WT20%	48	1.5479	N/A	N/A	A loop region in the N-terminal domain of ebola virus VP40 is important in viral assembly, Budding, and egress. Fig. 8A, B	Measure the density of VP40 western blot band of VLP and cell lysate in WT group and calculatethe ratio. The GAPDH western blot was used to normalize total cell population.
