## Supporting information (Table S6-S10) for "Mechanisms of phosphatidylserine influence on viral production: a computational model of Ebola virus matrix protein assembly"

### Sheet: Table S6
parameter	PS
	0.14		0.1439		0.1652		0.2		0.3
	prcc	pvalue	prcc	pvalue	prcc	pvalue	prcc	pvalue	prcc	pvalue
	Baseline Model
k1	0.0185	0.6821	0.018	0.6909	0.0072	0.8731	0.0082	0.8567	-0.004	0.9295
k2’	0.1013	0.0244	0.09	0.0457	0.0299	0.5074	-0.0073	0.8723	-0.0449	0.3198
k3	0.0241	0.5932	0.0256	0.5701	0.0226	0.6165	0.0171	0.7046	0.0026	0.9537
k4	0.2752	0	0.2765	0	0.2894	0	0.3215	0	0.3385	0
k4,1’	0.4205	0	0.4101	0	0.3452	0	0.2744	0	0.0981	0.0294
r1	0.9886	0	0.9886	0	0.9888	0	0.9885	0	0.9853	0
k5	0.8848	0	0.8858	0	0.8889	0	0.8854	0	0.8538	0
	Ex1
k1	0.0208	0.6443	0.0188	0.6775	0.0072	0.8727	0.0082	0.8567	-0.0043	0.9234
k2’	0.1034	0.0217	0.0915	0.0424	0.0302	0.5032	-0.0073	0.8723	-0.044	0.33
k3	0.028	0.5353	0.0258	0.5684	0.0228	0.6134	0.0171	0.7046	0.002	0.9648
k4	0.2768	0	0.2765	0	0.29	0	0.3215	0	0.3384	0
k4,1’	0.4191	0	0.4092	0	0.3456	0	0.2744	0	0.0991	0.0278
r1	0.9885	0	0.9886	0	0.9888	0	0.9885	0	0.9853	0
k5	0.884	0	0.8854	0	0.8889	0	0.8854	0	0.8539	0
	Ex2
k1	0.0038	0.933	-0.0012	0.9797	0.0211	0.6408	0.0082	0.8567	0.0107	0.8132
k2’	-0.0404	0.3709	0.0305	0.4991	0.0241	0.5937	-0.0073	0.8723	-0.0188	0.6765
k3	-0.0111	0.8056	-0.0084	0.8522	0.0067	0.8813	0.0171	0.7046	0.0215	0.6341
k4	0.5343	0	0.4634	0	0.3742	0	0.3215	0	0.2591	0
k4,1’	0.133	0.0031	0.2033	0	0.2853	0	0.2744	0	0.2215	0
r1	0.9528	0	0.9739	0	0.9843	0	0.9885	0	0.9894	0
k5	0.6295	0	0.7619	0	0.8479	0	0.8854	0	0.8901	0
	Ex3
k1	-0.0037	0.9341	-0.0044	0.9216	-0.0059	0.8967	0.0085	0.8508	-0.0149	0.7412
k2’	0.1312	0.0035	0.1053	0.0194	0.0409	0.3644	-0.0074	0.8701	-0.0413	0.3607
k3	0.0478	0.2895	0.0437	0.3327	0.0331	0.4638	0.0174	0.7	-0.0017	0.9707
k4	0.2914	0	0.283	0	0.2773	0	0.3214	0	0.3708	0
k4,1’	0.4381	0	0.4134	0	0.336	0	0.2743	0	0.0695	0.1234
r1	0.9766	0	0.9794	0	0.9844	0	0.9885	0	0.9914	0
k5	0.9649	0	0.96	0	0.9289	0	0.8854	0	0.7352	0

### Sheet: Table S7
parameter	PS
	0.14		0.1439		0.1652		0.2		0.3
	prcc	pvalue	prcc	pvalue	prcc	pvalue	prcc	pvalue	prcc	pvalue
	Baseline Model
k1	0.0083	0.8539	0.0052	0.9079	0.0076	0.8656	NaN	NaN	-0.0254	0.5741
k2’	0.4849	0	0.4686	0	0.3972	0	NaN	NaN	-0.2182	0
k3	0.068	0.1318	0.0546	0.2258	0.0335	0.4578	NaN	NaN	-0.0127	0.7792
k4	-0.222	0	-0.2256	0	-0.2576	0	NaN	NaN	0.2118	0
k4,1’	0.5906	0	0.5687	0	0.4831	0	NaN	NaN	-0.5207	0
r1	-0.2515	0	-0.2543	0	-0.1896	0	NaN	NaN	0.1463	0.0011
k5	-0.2425	0	-0.2075	0	-0.0729	0.1059	NaN	NaN	-0.0444	0.3257
	Ex1
k1	0.0132	0.7699	0.0099	0.8268	0.0097	0.8306	NaN	NaN	-0.0256	0.5704
k2’	0.4877	0	0.4683	0	0.3976	0	NaN	NaN	-0.2169	0
k3	0.0794	0.078	0.0664	0.1412	0.0376	0.4046	NaN	NaN	-0.0155	0.7308
k4	-0.2177	0	-0.2255	0	-0.2575	0	NaN	NaN	0.2103	0
k4,1’	0.5981	0	0.5717	0	0.483	0	NaN	NaN	-0.5203	0
r1	-0.1967	0	-0.2205	0	-0.1758	0.0001	NaN	NaN	0.1384	0.0021
k5	-0.2364	0	-0.2016	0	-0.0683	0.1298	NaN	NaN	-0.0472	0.2956
	Ex2
k1	-0.0772	0.087	-0.0466	0.3019	-0.0421	0.3508	NaN	NaN	0.0772	0.0867
k2’	0.1343	0.0028	0.238	0	0.2873	0	NaN	NaN	-0.2664	0
k3	0.0486	0.2813	-0.0519	0.2504	-0.0063	0.8894	NaN	NaN	0.0299	0.508
k4	0.7128	0	0.6425	0	0.4565	0	NaN	NaN	-0.4872	0
k4,1’	0.1811	0.0001	0.2971	0	0.3184	0	NaN	NaN	-0.451	0
r1	0.7377	0	0.6663	0	0.4663	0	NaN	NaN	-0.5131	0
k5	0.3339	0	0.367	0	0.2641	0	NaN	NaN	-0.4142	0
	Ex3
k1	0.1046	0.0202	0.1035	0.0215	0.0643	0.1541	NaN	NaN	-0.0734	0.1038
k2’	0.1649	0.0002	0.165	0.0002	0.1384	0.0021	NaN	NaN	-0.014	0.7566
k3	0.0187	0.6783	0.0185	0.682	0.035	0.4377	NaN	NaN	0.0181	0.6886
k4	0.0057	0.9002	-0.013	0.7735	-0.1101	0.0145	NaN	NaN	0.1765	0.0001
k4,1’	0.4675	0	0.464	0	0.3957	0	NaN	NaN	-0.3919	0
r1	0.0148	0.7434	0.0043	0.9247	-0.0483	0.2846	NaN	NaN	0.1588	0.0004
k5	0.9617	0	0.9608	0	0.95	0	NaN	NaN	-0.8807	0

### Sheet: Table S8
parameter	PS
	0.14		0.1439		0.1652		0.2		0.3
	prcc	pvalue	prcc	pvalue	prcc	pvalue	prcc	pvalue	prcc	pvalue
	Baseline Model
k1	-0.0168	0.7099	-0.0185	0.6817	0.0055	0.9031	NaN	NaN	-0.0248	0.5828
k2’	0.5532	0	0.5227	0	0.4099	0	NaN	NaN	-0.3123	0
k3	-0.0068	0.8806	-0.0176	0.6971	0.0121	0.7893	NaN	NaN	-0.1107	0.0139
k4	-0.2241	0	-0.2156	0	-0.2164	0	NaN	NaN	0.2094	0
k4,1’	0.6884	0	0.6541	0	0.5106	0	NaN	NaN	-0.57	0
r1	-0.2472	0	-0.2634	0	-0.2468	0	NaN	NaN	0.0791	0.0794
k5	-0.594	0	-0.5426	0	-0.3515	0	NaN	NaN	0.1091	0.0153
	Ex1
k1	-0.0165	0.7147	-0.0184	0.6834	0.0053	0.9065	NaN	NaN	-0.0254	0.5743
k2’	0.5505	0	0.5257	0	0.4094	0	NaN	NaN	-0.3112	0
k3	0.009	0.8425	-0.008	0.859	0.0146	0.7456	NaN	NaN	-0.1125	0.0124
k4	-0.2242	0	-0.2163	0	-0.2154	0	NaN	NaN	0.2087	0
k4,1’	0.6892	0	0.6553	0	0.5105	0	NaN	NaN	-0.5698	0
r1	-0.1908	0	-0.2237	0	-0.2332	0	NaN	NaN	0.0694	0.1237
k5	-0.5901	0	-0.5439	0	-0.3494	0	NaN	NaN	0.1068	0.0177
	Ex2
k1	-0.0837	0.0633	-0.07	0.1205	-0.1096	0.0149	NaN	NaN	0.0488	0.2799
k2’	0.1282	0.0044	0.2462	0	0.2823	0	NaN	NaN	-0.3282	0
k3	-0.0323	0.4742	-0.0593	0.1885	-0.0021	0.9633	NaN	NaN	0.001	0.9824
k4	0.6995	0	0.6622	0	0.4652	0	NaN	NaN	-0.4664	0
k4,1’	0.0927	0.0395	0.2614	0	0.37	0	NaN	NaN	-0.4432	0
r1	0.7193	0	0.6599	0	0.5057	0	NaN	NaN	-0.5481	0
k5	0.266	0	0.2475	0	0.1361	0.0025	NaN	NaN	-0.3084	0
	Ex3
k1	0.0623	0.1669	0.0351	0.4365	0.0045	0.9205	NaN	NaN	-0.0737	0.102
k2’	0.2229	0	0.236	0	0.1722	0.0001	NaN	NaN	-0.1274	0.0046
k3	0.0335	0.4584	0.055	0.2229	0.0726	0.1072	NaN	NaN	-0.0811	0.0721
k4	0.1166	0.0096	0.0693	0.1242	-0.055	0.2231	NaN	NaN	0.1043	0.0205
k4,1’	0.3726	0	0.3746	0	0.2645	0	NaN	NaN	-0.3882	0
r1	0.0913	0.0428	0.0712	0.1142	-0.0324	0.4729	NaN	NaN	0.0888	0.0488
k5	0.9971	0	0.9963	0	0.9791	0	NaN	NaN	-0.9205	0

### Sheet: Table S9
parameter	PS
	0.14		0.1439		0.1652		0.2		0.3
	prcc	pvalue	prcc	pvalue	prcc	pvalue	prcc	pvalue	prcc	pvalue
	Baseline Model
k1	0.0887	0.0491	0.0971	0.0311	0.1025	0.0229	0.1473	0.001	0.2152	0
k2’	0.915	0	0.9128	0	0.9028	0	0.8863	0	0.7947	0
k3	0.0756	0.0938	0.0755	0.0939	0.0944	0.0362	0.0811	0.0719	0.1018	0.0237
k4	-0.8596	0	-0.8626	0	-0.8638	0	-0.8667	0	-0.8646	0
k4,1’	0.7678	0	0.775	0	0.7887	0	0.8049	0	0.8324	0
r1	-0.7966	0	-0.7915	0	-0.7827	0	-0.766	0	-0.6982	0
k5	-0.2944	0	-0.2935	0	-0.2924	0	-0.2514	0	-0.2043	0
	Ex1
k1	0.0468	0.2997	0.0822	0.0682	0.1128	0.0122	0.1468	0.0011	0.2458	0
k2’	0.9076	0	0.9151	0	0.8988	0	0.8863	0	0.8005	0
k3	0.0282	0.5321	0.0348	0.4401	0.0558	0.2165	0.0814	0.071	0.1106	0.014
k4	-0.9059	0	-0.9064	0	-0.8836	0	-0.8668	0	-0.8279	0
k4,1’	0.8864	0	0.8813	0	0.8335	0	0.8051	0	0.7675	0
r1	-0.8599	0	-0.8673	0	-0.8201	0	-0.7658	0	-0.6099	0
k5	-0.0042	0.9256	-0.0625	0.1656	-0.1729	0.0001	-0.2515	0	-0.3251	0
	Ex2
k1	0.0887	0.049	0.0946	0.0358	0.1032	0.0219	0.1478	0.001	0.2278	0
k2’	0.8977	0	0.9032	0	0.8989	0	0.8863	0	0.8066	0
k3	0.1267	0.0048	0.1093	0.0152	0.1036	0.0214	0.0814	0.0708	0.0815	0.0708
k4	-0.8546	0	-0.8598	0	-0.8631	0	-0.8667	0	-0.8639	0
k4,1’	0.7593	0	0.7721	0	0.7876	0	0.8048	0	0.8324	0
r1	-0.7598	0	-0.7694	0	-0.7743	0	-0.7661	0	-0.7148	0
k5	-0.2825	0	-0.2905	0	-0.2904	0	-0.2518	0	-0.2025	0
	Ex3
k1	0.0815	0.0706	0.0907	0.0442	0.1039	0.021	0.1475	0.001	0.2202	0
k2’	0.9225	0	0.9184	0	0.9048	0	0.8864	0	0.7958	0
k3	0.11	0.0145	0.104	0.0209	0.1035	0.0215	0.0814	0.071	0.1	0.0264
k4	-0.8225	0	-0.8341	0	-0.8541	0	-0.8668	0	-0.8769	0
k4,1’	0.7461	0	0.7576	0	0.7833	0	0.8048	0	0.844	0
r1	-0.7333	0	-0.7403	0	-0.7636	0	-0.7662	0	-0.7282	0
k5	-0.1712	0.0001	-0.2502	0	-0.3084	0	-0.2516	0	-0.1409	0.0017

### Sheet: Table S10
parameter	PS
	0.14		0.1439		0.1652		0.2		0.3
	prcc	pvalue	prcc	pvalue	prcc	pvalue	prcc	pvalue	prcc	pvalue
	Baseline Model
k1	-0.0494	0.2732	-0.0521	0.2482	-0.0366	0.418	-0.0384	0.3949	-0.0537	0.2343
k2’	0.2631	0	0.2496	0	0.1658	0.0002	0.0874	0.0525	-0.0398	0.3784
k3	0.0469	0.2983	0.0405	0.3691	0.0391	0.3863	0.023	0.6108	-0.0343	0.448
k4	0.4342	0	0.442	0	0.4583	0	0.4571	0	0.4759	0
k4,1’	0.5703	0	0.5598	0	0.4912	0	0.4011	0	0.1788	0.0001
r1	0.438	0	0.442	0	0.4631	0	0.4804	0	0.4903	0
k5	0.95	0	0.9512	0	0.9526	0	0.9473	0	0.9384	0
	Ex1
k1	-0.0515	0.2541	-0.0513	0.2556	-0.0376	0.4047	-0.0387	0.3914	-0.0542	0.2299
k2’	0.2599	0	0.2495	0	0.1657	0.0002	0.0874	0.0525	-0.0391	0.3857
k3	0.0509	0.2591	0.0417	0.3557	0.0402	0.3733	0.0231	0.6087	-0.0352	0.4355
k4	0.4331	0	0.4424	0	0.4579	0	0.4571	0	0.4767	0
k4,1’	0.567	0	0.5568	0	0.4902	0	0.4011	0	0.1796	0.0001
r1	0.4518	0	0.4505	0	0.4653	0	0.4803	0	0.4888	0
k5	0.9498	0	0.9507	0	0.9525	0	0.9473	0	0.9384	0
	Ex2
k1	-0.0626	0.165	-0.0607	0.1785	-0.0522	0.2478	-0.0383	0.3958	-0.0461	0.3072
k2’	0.0233	0.6058	0.0918	0.0417	0.0955	0.034	0.0874	0.0526	0.0112	0.8033
k3	-0.0048	0.9154	-0.0056	0.9004	0.0188	0.6771	0.0228	0.6131	0.0051	0.91
k4	0.59	0	0.5501	0	0.4794	0	0.457	0	0.4346	0
k4,1’	0.0468	0.2996	0.1977	0	0.363	0	0.401	0	0.3631	0
r1	0.6192	0	0.5574	0	0.4934	0	0.4803	0	0.4482	0
k5	0.8159	0	0.8719	0	0.9262	0	0.9473	0	0.9623	0
	Ex3
k1	-0.0077	0.8647	-0.0196	0.6643	-0.034	0.4519	-0.0385	0.3933	-0.0661	0.1428
k2’	0.2869	0	0.2562	0	0.1636	0.0003	0.0875	0.0523	-0.0263	0.5608
k3	0.0311	0.4914	0.0363	0.4207	0.0361	0.4233	0.0229	0.6115	-0.0567	0.209
k4	0.5872	0	0.5408	0	0.4631	0	0.4571	0	0.4922	0
k4,1’	0.3919	0	0.4202	0	0.415	0	0.4012	0	0.3073	0
r1	0.5897	0	0.5668	0	0.4814	0	0.4802	0	0.5193	0
k5	0.998	0	0.9964	0	0.9804	0	0.9473	0	0.8678	0
