## Supporting information (Table S18-S19) for "Mechanisms of phosphatidylserine influence on viral production: a computational model of Ebola virus matrix protein assembly"

### Sheet: Table S18
cytoplasm	plasma mambrane	plasma membrane local	Average	Average
288.402	349.131	0.547628	0.587372	0.560805
214.654	224.625	0.511349
361.468	605.418	0.626152
364.576	500.693	0.578656
180.8	217.47	0.546037
189.653	237.627	0.556139
287.543	491.657	0.630977
382.582	660.417	0.63319
269.798	426.605	0.612584
195.449	334.237	0.63101
435.432	530.348	0.54914	0.556538
241.303	333.804	0.580421
590.429	821.263	0.581758
304.079	394.987	0.565021
487.441	758.779	0.608864
274.88	287.752	0.511439
184.988	187.697	0.503634
192.814	237.603	0.55203
472.845	687.583	0.592525	0.538503
1212.1	1698.36	0.583536
1135.45	1444.46	0.559886
196.757	213.605	0.520528
302.249	318.478	0.513073
305.673	351.737	0.535034
202.722	208.429	0.50694
234.038	256.809	0.523196
328.911	344.826	0.511811

### Sheet: Table S19
cytoplasm	plasma mambrane	plasma membrane local	Average	Average
547.539	1287.78	0.701665	0.621052	0.63504
536.366	1235.89	0.697354
1120.38	1430.32	0.560756
742.746	1076.6	0.591751
901.341	1328	0.595692
1032.06	1991.56	0.658669
1745.29	1870.64	0.517333
626.544	921.903	0.595373
975.182	1634.61	0.626337
596.542	1170.36	0.662379
757.223	1258.07	0.624261
431.01	869.477	0.668578	0.649437
857.176	1021.27	0.543678
775.379	791.761	0.505227
737.912	2288.7	0.756192
1062.78	2700.29	0.717577
802.948	1777.19	0.688796
884.516	1611.12	0.645575
1343.14	2725.44	0.669875
336.401	719.3	0.681348	0.634631
212.987	711.553	0.769629
205.838	252.178	0.550588
177.899	312.887	0.637522
136.43	265.078	0.660206
126.595	232.621	0.64758
165.277	257.737	0.609287
134.368	205.61	0.604774
125.013	153.254	0.550744
